# An updated staging system for cephalochordate development: one table suits them all

**DOI:** 10.1101/2020.05.26.112193

**Authors:** João E. Carvalho, François Lahaye, Luok Wen Yong, Jenifer C. Croce, Hector Escrivá, Jr-Kai Yu, Michael Schubert

## Abstract

Chordates are divided into three subphyla: Vertebrata, Tunicata and Cephalochordata. Phylogenetically, the Cephalochordata, more commonly known as lancelets or amphioxus, constitute the sister group of Vertebrata and Tunicata. Lancelets are small, benthic, marine filter feeders, and their roughly three dozen described species are divided into three genera: *Branchiostoma*, *Epigonichthys* and *Asymmetron*. Due to their phylogenetic position and their stereotypical chordate morphology and genome architecture, lancelets are key models for understanding the evolutionary history of chordates. Lancelets have thus been studied by generations of scientists, with the first descriptions of adult anatomy and developmental morphology dating back to the 19^th^ century. Today, several different lancelet species are used as laboratory models, predominantly for developmental, molecular and genomic studies. Surprisingly, however, a universal staging system and an unambiguous nomenclature for developing lancelets have not yet been adopted by the scientific community.

In this work, we characterized the development of the European amphioxus (*Branchiostoma lanceolatum*) using confocal microscopy and compiled a streamlined developmental staging system, from fertilization through larval life, including an unambiguous stage nomenclature. By tracing growth curves of the European amphioxus reared at different temperatures, we were able to show that our staging system permitted an easy conversion of any developmental time into a specific stage name. Furthermore, comparisons of embryos and larvae from the European lancelet (*B. lanceolatum*), the Florida lancelet (*B. floridae*), the Chinese lancelet (*B. belcheri*), the Japanese lancelet (*B. japonicum*) and the Bahamas lancelet (*Asymmetron lucayanum*) demonstrated that our staging system could readily be applied to other lancelet species.

Although the detailed staging description was carried out on developing *B. lanceolatum*, the comparisons with other lancelet species thus strongly suggested that both staging and nomenclature are applicable to all extant lancelets. We conclude that this description of embryonic and larval development will be of great use for the scientific community and that it should be adopted as the new standard for defining and naming developing lancelets. More generally, we anticipate that this work will facilitate future studies comparing representatives from different chordate lineages.
