## Supplementary Table 1 for "An updated staging system for cephalochordate development: one table suits them all"

### Sheet: Somite count
16ºC		19ºC		22ºC
Hours post fertilization	Somite pairs	Hours post fertilization	Somite pairs	Hours post fertilization	Somite pairs
19	0	12	0	9	0
23	2	15	3	10.5	1
27	4	18	5	12	3
31	7	21	7	13.5	6
35	8	24	9	16.5	8
39	9	27	11	18	9
47	11	30	12	19.5	10
51	12	36	13	21	10
				22.5	11
				24	11
				27	12
				30	13
